# Transcriptional response of *Streptomyces coelicolor* to rapid chromosome relaxation or long-term supercoiling imbalance

**DOI:** 10.1101/602359

**Authors:** MJ Szafran, M Gongerowska, T Małecki, MA Elliot, D Jakimowicz

## Abstract

Negative DNA supercoiling allows chromosome condensation within a cell and facilitates DNA unwinding, which is required for the occurrence of DNA transaction processes, i.e., DNA replication, transcription and recombination. In bacteria, changes in chromosome supercoiling impact global gene expression; however, the limited studies on the global transcriptional response have focused mostly on pathogenic species and have reported various fractions of affected genes. Furthermore, the transcriptional response to long-term supercoiling imbalance is still poorly understood. Here, we address the transcriptional response to both novobiocin-induced rapid chromosome relaxation or long-term topological imbalance, both increased and decreased supercoiling, in environmental antibiotic-producing bacteria belonging to the *Streptomyces* genus. During the *Streptomyces* complex developmental cycle, multiple copies of GC-rich linear chromosomes present in hyphal cells undergo profound topological changes, from being loosely condensed in vegetative hyphae, to being highly compacted in spores. In *Streptomyces*, chromosomal supercoiling changes may also be triggered by environmental stressors and have been suggested to be associated with the control of antibiotic production. Remarkably, in *S. coelicolor*, one of model *Streptomyces* species, topoisomerase I (TopA) is solely responsible for the removal of negative DNA supercoils. Using a *S. coelicolor* strain in which *topA* transcription is under the control of an inducible promoter, we generated a long-term supercoiling imbalance, enabling us to identify genes involved in the supercoiling-sensitive transcriptional response. We observed that affected genes are preferentially organized in clusters, and among them, we identified a supercoiling-hypersensitive cluster (SHC) located in the core of the *S. coelicolor* chromosome. Moreover, using a gyrase inhibitor, we identified the directly affected novobiocin-sensitive genes and established that the AT content in their promoter regions was increased. Notably, genes whose expression was immediately impacted by gyrase inhibition encoded products associated with membrane transport or secondary metabolite synthesis. In contrast to the novobiocin-sensitive genes, the transcripts affected by long-term topological imbalance encompassed genes encoding nucleoid-associated proteins, DNA repair proteins and transcriptional regulators, including multiple developmental regulators. Collectively, our results show that long-term supercoiling imbalance globally regulates gene transcription and has the potential to impact development, secondary metabolism and DNA repair, amongst others.
