## Supplementary material for "Transcriptional response of *Streptomyces coelicolor* to rapid chromosome relaxation or long-term supercoiling imbalance": novobiocin

### Sheet: Arkusz1
Transcription Start	Translation Start	Translation Stop	Transcription Stop	Strand	Name	Synonym	Product	Raw Counts wildtype Replicate 1	Raw Counts wildtype Replicate 2	Raw Counts wildtype Replicate 3	Raw Counts wildtype Replicate 4	Normalized Counts wildtype Replicate 1	Normalized Counts wildtype Replicate 2	Normalized Counts wildtype Replicate 3	Normalized Counts wildtype Replicate 4	RPKM wildtype	Expression wildtype	Raw Counts novo10 Replicate 1	Raw Counts novo10 Replicate 2	Normalized Counts novo10 Replicate 1	Normalized Counts novo10 Replicate 2	RPKM novo10	Expression novo10	pValue wildtype vs novo10	qValue wildtype vs novo10	FOLD	log2-fold
184893	184958	185566	185566	+	-	SCO0194	sigma factor	21	31	20	19	40986	50768	44221	38812	28	71	99	112	122360	176439	80	245	2.23001e-06	0.000364428	3.4507	1.78689
185567	185675	186361	186361	+	-	SCO0195	lipoprotein	6	8	9	10	12843	13498	19609	20987	9	24	47	38	58016	60821	28	86	4.14092e-05	0.00457236	3.58333	1.8413
186378	186483	186887	186981	+	-	SCO0196	hypothetical protein	0	1	0	3	1349	3056	1812	6372	3	7	18	13	22274	20892	17	53	1.44036e-08	3.7965e-06	7.57143	2.92057
	428615	429403	429403	+	-	SCO0408	methyltransferase	9	12	7	8	19289	19515	14994	17434	8	22	60	19	73819	30754	23	66	0.00156659	0.0814191	3	1.58496
	495249	494260		-	-	SCO0473	solute-binding lipoprotein	0	1	8	6	0	3097	18777	12308	3	8	18	16	22923	26152	8	24	0.0108943	0.303132	3	1.58496
	532325	530970		-	-	SCO0498	peptide monooxygenase	183	238	22	99	358741	387169	46934	201441	74	183	103	28	127453	44025	22	63	5.76429e-10	1.81154e-07	0.344262	-1.53842
599978	599978	599712		-	-	SCO0558	hypothetical protein	0	3	0	1	1504	5438	1287	2725	4	10	13	1	16508	3096	13	36	0.010435	0.295087	3.6	1.848
612357	612320	612156	612107	-	rpmG	SCO0570	50S ribosomal protein L33	9	7	4	2	18182	11680	10012	5423	26	68	24	23	30216	36908	67	203	0.00483987	0.186115	2.98529	1.57787
662373	662373	663014	663014	+	-	SCO0622	TetR family transcriptional regulator	14	19	19	15	28812	32177	41160	31426	20	52	119	158	146390	247733	99	306	2.34222e-19	1.47217e-16	5.88462	2.55695
663066	663067	664686	664694	+	-	SCO0623	membrane transport protein	43	62	47	42	85545	102067	101475	85645	22	57	196	274	241594	429592	67	207	2.33486e-06	0.000374081	3.63158	1.8606
711633	711633	711379	711379	-	-	SCO0671	hypothetical protein	6	2	0	3	11862	4601	1960	6102	9	24	20	10	25024	16275	27	80	0.00303798	0.134304	3.33333	1.73697
777828	777828	776554		-	-	SCO0734	transcriptional repressor	6	5	7	5	12222	9556	16341	10540	3	9	51	14	62978	23186	11	33	0.000204815	0.0167354	3.66667	1.87447
791895	791880	791701	791692	-	-	SCO0750	hypothetical protein	6	3	6	7	13299	4947	12894	15834	24	65	22	27	27601	43368	64	197	0.00323681	0.138471	3.03077	1.59968
875726	875726	875388	875388	-	-	SCO0827	hypothetical protein	5	3	1	3	10018	5952	3109	6977	7	19	18	25	22577	39683	29	91	3.30473e-06	0.000490963	4.78947	2.25987
954429	954429	953440		-	-	SCO0909	hypothetical protein	0	3	9	2	1174	5373	19500	4688	2	7	35	12	43195	20220	11	32	5.25043e-05	0.00550016	4.57143	2.19265
	961534	962553		+	-	SCO0917	oxygenase	2	3	6	7	5601	5261	14410	14308	3	9	23	24	29412	38101	10	33	0.000938671	0.0547414	3.66667	1.87447
	1100965	1101198		+	-	SCO1045	metal associated protein	0	0	0	0	1077	0	495	186	0	1	8	2	10933	3241	10	30	6.24129e-22	4.2498e-19	30	4.90689
	1144295	1143786	1143786	-	-	SCO1083	flavin-dependent reductase	2	3	2	0	4397	6395	6189	1990	3	9	20	11	25698	17682	14	42	6.2892e-05	0.00634433	4.66667	2.22239
1397416	1397416	1396238		-	-	SCO1321	elongation factor Tu	5	3	9	6	10037	6371	19916	12689	3	10	60	22	74703	35402	16	46	3.86285e-07	7.89083e-05	4.6	2.20163
1454293	1454293	1454712	1454712	+	-	SCO1377	molibdenum binding protein	7	3	7	2	14639	5606	16311	5516	9	25	4	0	5309	0	2	6	0.000743451	0.046372	0.24	-2.05889
1950093	1950093	1949812		-	-	SCO1819	hypothetical protein	0	0	0	1	0	1335	2000	3609	2	6	9	4	11440	6689	11	32	0.000187419	0.0154687	5.33333	2.41504
2040844	2040480	2038879	2038878	-	-	SCO1905	hypothetical protein	13	13	32	15	25686	21301	69416	31630	8	23	270	122	332472	191911	56	163	2.9637e-30	3.02705e-27	7.08696	2.82517
2131341	2131341	2130961	2130961	-	-	SCO1995	hypothetical protein	4	8	1	2	7970	13498	2584	4549	7	18	34	11	42608	17781	27	79	4.30964e-05	0.00469521	4.38889	2.13386
2211385	2211403	2211570	2211571	+	-	SCO2063	small hydrophilic protein	2	2	1	0	4756	3483	2545	1562	7	18	4	8	5896	13171	18	56	0.0289551	0.500194	3.11111	1.63743
2334535	2334636	2335724	2335724	+	-	SCO2171	protease	7	10	6	7	15289	16354	13390	14838	5	13	38	33	47639	51746	15	45	0.000280408	0.0218211	3.46154	1.79141
2479888	2479917	2481674	2481674	+	-	SCO2310	integral membrane efflux protein	13	11	26	16	27191	18759	56095	33547	7	19	122	60	150080	94793	23	69	1.50627e-06	0.000261866	3.63158	1.8606
	3014708	3010977	3010977	-	-	SCO2763	ABC transporter ATP-binding protein	15	18	30	22	31026	30351	64375	45827	4	11	135	75	166464	117567	12	38	6.75554e-06	0.000886358	3.45455	1.7885
	3149049	3147985		-	-	SCO2894	ABC transporter ATP-binding protein	2	1	5	4	5747	2477	11122	10066	2	6	30	13	37700	20931	9	27	0.000127092	0.0116682	4.5	2.16993
	3149945	3149058		-	-	SCO2895	integral membrane transport protein	0	6	4	3	0	10103	10151	7889	3	7	36	17	44944	27482	13	40	1.81838e-07	4.01568e-05	5.71429	2.51457
3150744	3150744	3149938		-	-	SCO2896	hypothetical protein	0	2	0	0	0	4625	0	1925	1	2	26	14	32762	22735	11	34	9.61973e-46	1.96507e-42	17	4.08746
	3175140	3175568		+	-	SCO2924	regulator	2	0	0	1	4902	1528	0	2660	2	5	11	5	14239	7858	8	25	0.00035653	0.0264799	5	2.32193
	3179765	3178620		-	-	SCO2927	4-hydroxyphenylpyruvate dioxygenase	8	2	8	0	16969	4569	17203	0	3	8	30	13	37713	20480	8	25	0.00597025	0.214903	3.125	1.64386
	3225055	3224084		-	-	SCO2964	LysR family transcriptional regulator	0	3	5	1	0	4923	11835	3144	1	5	25	10	30846	15725	8	23	2.89509e-05	0.00347879	4.6	2.20163
3257004	3256977	3256564	3256452	-	-	SCO2986	hypothetical protein	5	10	12	5	11105	16748	26077	10521	15	38	51	33	63634	52931	47	140	3.14169e-05	0.0037204	3.68421	1.88136
3469605	3469459	3467222	3467187	-	-	SCO3166	membrane transport protein	18	23	90	31	35831	38959	190819	64052	13	36	263	162	324097	254819	43	129	2.52079e-06	0.000396103	3.58333	1.8413
3470238	3470205	3469606	3469606	-	-	SCO3167	TetR family transcriptional regulator	25	43	62	35	50441	70171	132257	70732	52	134	255	150	314004	235150	155	457	6.78044e-06	0.000886358	3.41045	1.76996
3515183	3515160	3513616	3513519	-	-	SCO3206	transmembrane efflux protein	24	20	90	42	47762	34051	191759	85114	21	58	305	163	375265	256226	69	204	3.23837e-06	0.000490013	3.51724	1.81444
3516042	3516036	3515302	3515204	-	-	SCO3207	TetR family transcriptional regulator	8	7	54	38	16134	12830	116222	77225	28	75	343	125	422144	197232	146	421	4.41441e-18	2.25438e-15	5.61333	2.48886
3608776	3608776	3608420	3608417	-	-	SCO3258	regulatory protein	1	1	4	1	3824	1882	8834	3805	4	12	43	11	53763	18561	35	101	2.11725e-14	9.10528e-12	8.41667	3.07325
	3636856	3637587		+	-	SCO3288	hypothetical protein	2	1	6	4	4611	2493	14400	8456	3	10	18	12	22317	20327	9	29	0.013915	0.347706	2.9	1.53605
	3639201	3639950	3639950	+	-	SCO3290	hypothetical protein	1	0	5	6	2718	0	12587	12661	3	9	22	16	28158	26511	12	36	0.000213006	0.0172324	4	2
	3683877	3682630	3682630	-	-	SCO3331	transmembrane transport protein	6	10	4	4	12600	16909	10379	8828	3	9	38	15	47453	24386	9	28	0.00395068	0.161405	3.11111	1.63743
3789567	3789487	3789248	3789248	-	-	SCO3425	30S ribosomal protein S18	0	1	4	5	854	2308	9507	11247	9	24	19	6	23405	9487	23	68	0.0256544	0.480429	2.83333	1.5025
	3790681	3789569	3789568	-	-	SCO3426	hypothetical protein	20	14	67	46	40792	23015	142943	94287	25	67	215	111	265482	174948	67	197	0.000242623	0.0192473	2.9403	1.55596
3791103	3791103	3790939	3790939	-	rpmG	SCO3428	50S ribosomal protein L33	0	1	4	5	1155	2284	8854	11563	13	36	17	8	21878	12820	36	105	0.0155182	0.371844	2.91667	1.54432
	3800455	3799715	3799715	-	-	SCO3437	hypothetical protein	2	2	26	15	5543	3515	55778	32226	12	32	72	39	89042	61661	34	101	0.000343955	0.025784	3.15625	1.65821
3801675	3801675	3800452		-	-	SCO3438	hypothetical protein	1	2	17	5	3358	3354	37070	11480	4	11	42	23	52070	36564	12	36	0.000681865	0.0435275	3.27273	1.71049
	3804032	3804376	3804376	+	-	SCO3442	hypothetical protein	0	2	2	3	262	3652	4268	6372	4	10	10	5	12713	9074	10	31	0.0280368	0.492665	3.1	1.63227
3810351	3810261	3809959	3809959	-	-	SCO3448	hypothetical protein	2	1	6	4	4853	2992	13310	9191	9	25	23	13	29004	20678	27	81	0.00267307	0.122973	3.24	1.69599
3811392	3811392	3811703	3811703	+	-	SCO3451	hypothetical protein	3	1	11	4	6164	2912	24007	8270	12	33	39	18	48658	28361	42	123	0.000168613	0.0141362	3.72727	1.89812
	3815727	3814870		-	-	SCO3455	ABC-transporter transport protein	1	0	8	5	3125	1085	17411	11480	3	9	29	14	36662	22253	11	34	0.000699493	0.044152	3.77778	1.91754
	3818494	3817745	3817745	-	-	SCO3458	hypothetical protein	3	2	9	10	6329	4030	19530	21360	6	17	34	23	42620	36694	17	52	0.0016042	0.08244	3.05882	1.61298
3819415	3819415	3820932		+	-	SCO3460	oxidoreductase	2	6	13	9	4504	11334	28711	18215	3	10	50	31	62428	49071	12	36	5.43519e-05	0.00562164	3.6	1.848
	3821387	3822823		+	-	SCO3462	hypothetical protein	2	4	8	9	4271	6837	17926	18680	3	8	32	22	39604	35830	8	26	0.00156441	0.0814191	3.25	1.70044
3877697	3877697	3878659	3878659	+	-	SCO3509	hypothetical protein	3	6	7	2	7028	10232	16004	4753	3	9	38	13	47478	20678	12	35	0.000457881	0.0314399	3.88889	1.95936
3995973	3995973	3996191		+	-	SCO3616	hypothetical protein	0	0	1	0	1893	0	3416	0	2	6	6	1	8040	2392	8	23	0.0194373	0.420164	3.83333	1.9386
	4064888	4065388	4065388	+	-	SCO3681	hypothetical protein	0	3	0	1	1737	5293	0	2660	2	4	14	5	18207	8309	9	26	3.35401e-05	0.00380633	6.5	2.70044
	4067394	4066804	4066804	-	-	SCO3684	hypothetical protein	1	7	1	1	2028	12718	3882	3228	3	9	23	10	28788	15809	13	37	0.000255518	0.0200754	4.11111	2.03953
4101508	4101508	4100888		-	-	SCO3726	hypothetical protein	21	19	17	12	42830	31445	36317	24727	21	54	6	7	7991	11535	5	15	5.90433e-06	0.000817699	0.277778	-1.848
	4314318	4313836		-	-	SCO3918	hypothetical protein	5	3	4	6	10076	5896	9606	12261	7	19	3	1	4171	1628	2	6	0.00575516	0.209935	0.315789	-1.66297
4426969	4426959	4426138	4425984	-	-	SCO4030	hypothetical protein	0	0	1	2	0	941	4120	4939	1	3	22	22	27484	35356	12	38	5.84074e-29	5.30275e-26	12.6667	3.66297
4429648	4429648	4427069	4427069	-	-	SCO4031	integral membrane transport protein	9	11	54	15	19269	18180	116034	30728	6	17	172	132	212490	207537	27	81	3.8164e-12	1.29933e-09	4.76471	2.25239
4430162	4430162	4429662	4429649	-	-	SCO4032	marR regulatory protein	0	4	6	4	0	6894	13132	8400	5	14	66	55	81742	86996	56	168	3.36486e-47	1.37472e-43	12	3.58496
4449238	4449241	4449432	4449446	+	-	SCO4056	hypothetical protein	6	9	2	5	12328	15292	5754	11610	23	58	34	13	42255	21466	57	165	0.00882096	0.269358	2.84483	1.50834
4469743	4469743	4468763		-	-	SCO4075	ABC transporter ATP-binding protein	6	14	12	16	12581	24004	26601	33026	9	24	73	29	89969	45447	23	69	0.00200869	0.0976962	2.875	1.52356
4494037	4494136	4496358	4496370	+	-	SCO4096	ATP-dependent RNA helicase	119	161	262	219	233074	262738	557363	443362	65	168	1208	643	1486353	1008875	191	561	0.000582518	0.0381343	3.33929	1.73954
4529327	4529322	4528045	4527985	-	-	SCO4121	hypothetical protein	28	31	80	62	54751	50390	170189	126421	30	78	515	234	634351	367082	134	391	7.68106e-13	3.04485e-10	5.01282	2.32562
4598488	4598488	4598300		-	-	SCO4189	hypothetical protein	0	1	0	0	0	2003	2050	483	2	6	8	3	9962	4754	13	38	4.37534e-05	0.00470407	6.33333	2.66297
4729369	4729279	4727234	4727221	-	-	SCO4316	ATP/GTP binding protein	8	15	17	5	16697	25701	36723	11415	4	11	120	55	147849	87539	19	57	7.45282e-13	3.04485e-10	5.18182	2.37346
	4752722	4753294	4753294	+	-	SCO4338	hypothetical protein	4	0	1	2	8455	1616	3169	5163	3	8	21	5	26304	8325	10	30	0.00185849	0.0925957	3.75	1.90689
	4774125	4774967		+	-	SCO4360	ABC transporter	7	3	2	0	14522	6186	6061	0	3	7	7	19	9233	31182	7	23	0.00911186	0.270738	3.28571	1.71621
4871041	4870987	4870304	4869910	-	-	SCO4448	hypothetical protein	6	6	10	8	12348	9765	21451	18038	8	22	64	30	79400	48306	32	93	8.47218e-07	0.000155679	4.22727	2.07973
4871941	4871941	4871042	4871042	-	-	SCO4449	hydrolase	3	7	13	14	6397	12492	28127	29360	8	21	212	60	261687	94648	69	197	4.81056e-46	1.31024e-42	9.38095	3.22973
	4883959	4884108	4884108	+	-	SCO4463	hypothetical protein	2	4	10	10	3912	6829	21313	22113	34	90	34	33	42595	52740	105	317	0.000128081	0.0116682	3.52222	1.81649
5108811	5108811	5108377	5108377	-	-	SCO4677	regulatory protein	0	4	2	2	1893	6877	5783	4800	4	11	11	11	13578	17643	11	35	0.00901697	0.26957	3.18182	1.66985
5177957	5177957	5177256	5177256	-	-	SCO4765	hypothetical protein	9	2	9	8	18386	4303	19233	17276	7	21	66	36	81427	56509	33	98	1.55989e-08	3.98307e-06	4.66667	2.22239
5421628	5421628	5421206	5421206	-	-	SCO4983	hypothetical protein	6	5	8	4	12455	9468	18659	9973	11	29	52	25	64252	39316	42	122	4.98298e-06	0.000714315	4.2069	2.07276
5528090	5528094	5528861	5528861	+	-	SCO5085	actinorhodin cluster activator protein	6	8	5	5	11998	13007	11993	10335	6	15	33	21	41174	33720	16	48	0.00161664	0.0825595	3.2	1.67807
5610086	5610044	5609892	5609888	-	-	SCO5163	hypothetical protein	6	8	12	7	12290	13546	27097	15247	43	111	88	33	108751	52511	182	527	2.32246e-09	6.54373e-07	4.74775	2.24724
5647571	5647747	5648115		+	-	SCO5190	DNA-binding protein	17	36	42	29	34462	59729	89016	59112	64	164	243	100	299530	156983	213	618	2.12361e-07	4.56632e-05	3.76829	1.91391
	5648112	5648435	5648457	+	-	SCO5191	hypothetical protein	14	20	37	19	28735	33826	78795	39036	53	139	229	85	282002	133560	222	641	2.23645e-12	7.94522e-10	4.61151	2.20524
	5698963	5698211		-	-	SCO5237	oxidoreductase	1	5	3	2	3611	8494	6516	5721	3	8	22	5	27187	8118	8	23	0.0156994	0.373993	2.875	1.52356
	5756807	5759230		+	-	SCO5285	ATP-dependent protease	14	11	14	9	29006	18767	31237	18569	3	10	190	33	234555	52992	21	59	2.37429e-17	1.0778e-14	5.9	2.56071
	5881012	5880887		-	-	SCO5410	hypothetical protein	0	0	1	1	465	1568	3555	3432	6	17	7	2	8980	3485	17	49	0.0428451	0.695313	2.88235	1.52725
5937458	5937458	5935476		-	-	SCO5451	ABC transporter	31	39	46	33	61945	64580	98078	66945	14	36	208	102	256711	160484	36	105	0.000387913	0.0280499	2.91667	1.54432
	5992283	5992468		+	-	SCO5505	hypothetical protein	0	1	1	0	0	2413	2416	1079	3	7	6	2	8220	4609	11	34	0.00607782	0.217815	4.85714	2.28011
6070912	6070914	6071774	6071933	+	-	SCO5573	formamidopyrimidine-DNA glycosylase	11	4	5	7	21473	7762	12379	15433	6	16	30	36	37076	56700	17	54	0.000392257	0.0281152	3.375	1.75489
6083841	6083772	6083101	6083101	-	-	SCO5581	hypothetical protein	1	3	11	9	3786	5920	24541	19341	7	19	32	21	39412	33552	18	54	0.0080824	0.258411	2.84211	1.50696
6527836	6527871	6529472	6529510	+	-	SCO5957	transporter	25	32	40	3	50237	52988	84787	7033	11	30	354	107	435648	168519	66	188	2.79802e-24	2.28626e-21	6.26667	2.6477
	6688705	6689961	6689961	+	-	SCO6090	antibiotic resistance macrolide glycosyltransferase	7	8	7	3	14794	13820	16034	6419	3	10	66	28	81532	44583	17	50	5.95201e-09	1.62113e-06	5	2.32193
6750095	6750131	6751231	6751303	+	-	SCO6149	ribosome-associated GTPase	21	25	20	26	42141	41573	43904	53856	16	41	274	107	337707	168442	79	229	5.10107e-19	2.9772e-16	5.58537	2.48165
	6751304	6752737		+	-	SCO6150	ADA-like regulatory protein	5	7	3	3	10377	11905	6982	7507	2	6	39	13	48250	21626	8	24	0.000167815	0.0141362	4	2
6783854	6783983	6784975	6784975	+	-	SCO6179	nucleotide-sugar dehydratase	21	22	20	18	42112	36955	42547	37975	15	40	137	63	169394	98891	46	135	6.72552e-06	0.000886358	3.375	1.75489
6942543	6942543	6941746	6941746	-	-	SCO6282	3-oxoacyl-ACP reductase	1	2	2	2	3737	4633	5952	5228	2	6	16	32	20173	51028	14	44	1.15083e-12	4.2743e-10	7.33333	2.87447
	7014034	7013618	7013618	-	-	SCO6352	hypothetical protein	0	3	1	1	1873	5582	2347	3284	3	7	18	6	22589	10022	13	39	9.01524e-05	0.00856553	5.57143	2.47805
7077213	7077213	7076437	7076437	-	-	SCO6409	methionine aminopeptidase	14	16	16	19	28405	27238	34297	39910	16	41	135	57	166514	89672	56	164	7.78251e-08	1.81688e-05	4	2
	7443469	7442516	7442427	-	-	SCO6692	hypothetical protein	2	2	11	8	4319	4609	24987	16755	5	13	42	30	51687	47412	17	51	1.76539e-05	0.00215298	3.92308	1.97199
7444347	7444281	7443466		-	-	SCO6693	hypothetical protein	4	1	2	5	9232	3032	5159	11405	3	8	62	46	76619	72288	30	91	2.76825e-34	3.7699e-31	11.375	3.50779
7444426	7444457	7445071	7445175	+	-	SCO6694	transcriptional regulator	5	16	18	17	11649	26924	38684	34375	17	45	186	149	229530	234316	126	377	9.33849e-40	1.5261e-36	8.37778	3.06657
	7476671	7475037	7475037	-	-	SCO6720	ABC transporter	4	4	4	5	8950	6821	9755	10931	2	5	75	36	92750	57289	15	45	1.2956e-22	9.62398e-20	9	3.16993
7481296	7481296	7481442	7481568	+	-	SCO6728	hypothetical protein	4	5	6	3	9416	9041	14014	7368	26	67	59	17	73689	27796	121	345	3.26255e-08	7.84068e-06	5.14925	2.36436
	7606651	7606238		-	-	SCO6835	arsenate reductase	0	2	2	1	1310	3716	5665	3060	3	8	13	4	16334	7147	9	28	0.0109732	0.303132	3.5	1.80735
	7835383	7835715		+	-	SCO7043	hypothetical protein	0	0	3	0	475	635	7626	1451	2	7	7	4	9579	6635	8	24	0.0272185	0.490129	3.42857	1.77761
	8027475	8026306		-	-	SCO7221	polyketide synthase	2	7	9	2	5426	11431	20154	5916	3	9	31	18	38739	29072	9	28	0.00238391	0.113912	3.11111	1.63743
8061733	8061733	8060696	8060677	-	-	SCO7251	hypothetical protein	7	4	22	12	15377	7175	47637	24699	8	22	76	37	94474	59315	25	74	0.000138262	0.0121477	3.36364	1.75002
8062122	8062135	8063643	8063643	+	-	SCO7252	regulatory protein	50	96	134	87	99194	157268	285035	176742	46	118	504	259	620933	407453	116	340	0.00313096	0.13608	2.88136	1.52675
	8084169	8083750		-	-	SCO7275	hypothetical protein	3	1	2	0	6620	2453	5080	1832	3	9	11	7	14493	12086	10	31	0.00848854	0.264732	3.44444	1.78427
	8190707	8190450		-	-	SCO7377	hypothetical protein	2	1	0	0	4057	1769	752	1832	3	8	6	9	8022	15495	14	45	3.25136e-05	0.00374181	5.625	2.49185
8273736	8273736	8274806	8274806	+	-	SCO7460	lipoprotein	9	8	2	2	18959	13241	5595	5433	3	10	43	15	53016	24287	12	36	0.000301492	0.0232405	3.6	1.848
8453834	8453704	8452226	8452180	-	-	SCO7626	monooxygenase	11	14	16	8	23259	23167	35158	18122	6	16	95	44	117904	69604	21	63	1.92377e-06	0.000320799	3.9375	1.97728
8499061	8499061	8499282	8499321	+	-	SCO7676	ferredoxin	1	1	3	4	2679	1761	6992	8614	8	22	28	11	35271	18278	41	120	8.38316e-07	0.000155679	5.45455	2.44746
	8506122	8504461		-	-	SCO7681	AMP-binding ligase	3	6	11	1	6708	10320	24353	3516	2	6	40	21	49487	33460	8	24	0.000135811	0.0120621	4	2
	8506283	8512972		+	-	SCO7682	non-ribosomal peptide synthase	21	19	76	55	41733	31807	162563	112038	4	13	267	128	329388	201376	13	39	0.000132762	0.0119209	3	1.58496
	8512969	8518497		+	-	SCO7683	non-ribosomal peptide synthase	17	22	95	58	34792	36417	203040	118038	6	17	304	135	374579	212613	18	53	0.000356479	0.0264799	3.11765	1.64046
	8518494	8519645		+	-	SCO7684	hypothetical protein	6	3	11	13	13377	5944	24928	26849	5	15	38	37	47669	59139	15	46	0.00105243	0.0588999	3.06667	1.61667
	8519642	8521675	8521675	+	-	SCO7685	hypothetical protein	5	7	27	10	9872	11905	57363	21062	4	12	87	40	108207	63274	14	42	3.20204e-05	0.00373769	3.5	1.80735
8521684	8521684	8522919		+	-	SCO7686	cytochrome P450	1	7	13	17	3417	11398	29424	34347	6	15	59	29	73621	45715	16	48	0.000671691	0.0432157	3.2	1.67807
	8522916	8523749	8523749	+	-	SCO7687	thioesterase	3	5	11	6	6164	8317	24492	12503	5	15	40	21	49969	33873	17	50	0.000697051	0.044152	3.33333	1.73697
8523760	8523760	8524488	8524488	+	-	SCO7688	hypothetical protein	3	1	4	10	5902	2710	8715	21983	5	13	42	14	52577	21940	17	51	0.000145614	0.0125244	3.92308	1.97199
	8565486	8566037		+	-	SCO7731	hypothetical protein	0	2	2	2	1553	3330	5566	5014	2	7	7	11	8918	18094	7	24	0.00680483	0.233731	3.42857	1.77761
	8584661	8585167		+	-	SCO7751	regulatory protein	0	4	0	0	698	7561	0	1869	2	4	13	5	17181	7912	8	24	6.5247e-05	0.00650162	6	2.58496
