## Supplementary material for "Transcriptional response of *Streptomyces coelicolor* to rapid chromosome relaxation or long-term supercoiling imbalance": topA-upregulation

### Sheet: Arkusz1
Transcription Start	Translation Start	Translation Stop	Transcription Stop	Strand	Name	Synonym	Product	Raw Counts wildtype Replicate 1	Raw Counts wildtype Replicate 2	Raw Counts wildtype Replicate 3	Raw Counts wildtype Replicate 4	Normalized Counts wildtype Replicate 1	Normalized Counts wildtype Replicate 2	Normalized Counts wildtype Replicate 3	Normalized Counts wildtype Replicate 4	RPKM wildtype	Expression wildtype	Raw Counts TopA_overexpression Replicate 1	Raw Counts TopA_overexpression Replicate 2	Raw Counts TopA_overexpression Replicate 3	Normalized Counts TopA_overexpression Replicate 1	Normalized Counts TopA_overexpression Replicate 2	Normalized Counts TopA_overexpression Replicate 3	RPKM TopA_overexpression	Expression TopA_overexpression	pValue wildtype vs TopA_overexpression	qValue wildtype vs TopA_overexpression	FOLD	log2-fold
14023	14023	13214	13214	-	-	SCO0011	hypothetical protein	3	1	3	2	7630	3225	6655	5674	2	7	27	31	10	22781	34523	21248	13	32	1.83789e-10	7.82696e-09	4.57143	2.19265
77231	77315	78271	78271	+	-	SCO0091	IS1652 transposase	16	20	12	13	32035	33947	27394	27946	12	31	281	121	47	230253	134087	96856	73	160	1.11581e-28	8.6238e-27	5.16129	2.36773
90043	90043	89486	89486	-	-	SCO0107	aminoglycoside nucleotidyltransferase	0	0	2	0	0	0	6051	595	1	2	29	15	5	24266	16996	11888	14	31	1.22231e-36	1.2146e-34	15.5	3.9542
131523	131523	132296	132326	+	-	SCO0138	short chain dehydrogenase	1	0	1	0	2960	297	3664	0	0	2	118	78	28	97135	86824	58518	45	104	0	0	52	5.70044
132327	132327	132647	132647	+	-	SCO0139	hypothetical protein	0	1	0	0	106	1681	911	0	0	2	15	20	6	12436	22055	13010	20	49	1.4202e-132	2.69419e-130	24.5	4.61471
132655	132693	133520	133835	+	-	SCO0140	MerR family transcriptional regulator	1	0	1	2	3844	0	3902	4930	1	3	46	35	15	38182	38825	30376	18	43	1.00866e-55	1.31551e-53	14.3333	3.8413
	173768	174946		+	-	SCO0185	geranylgeranyl pyrophosphate synthase	2	5	0	0	5271	9717	0	0	1	3	41	16	13	33817	17997	27455	9	22	3.32788e-21	2.17014e-19	7.33333	2.87447
186429	186483	186887	186887	+	-	SCO0196	hypothetical protein	0	1	0	3	1349	3056	1812	6372	3	7	14	11	9	11871	12611	18461	13	35	2.9816e-07	9.7982e-06	5	2.32193
201374	201374	202090	202090	+	-	SCO0211	hypothetical protein	31	34	4	1	61275	55731	10300	3925	18	45	130	104	40	107068	114536	81716	60	141	1.36473e-09	5.55679e-08	3.13333	1.6477
204387	204387	204800	205012	+	-	SCO0214	hypothetical protein	16	21	4	11	31734	34550	8656	23016	23	59	102	66	50	84145	72669	102377	84	208	7.82909e-12	3.5324e-10	3.52542	1.8178
245946	245986	246783	246867	+	-	SCO0256	short chain oxidoreductase	15	15	4	4	29327	25323	10250	9303	9	23	104	244	18	85563	269418	38195	71	164	4.22094e-54	5.33821e-52	7.13043	2.83399
246868	246868	247869	247869	+	-	SCO0257	hypothetical protein	17	15	6	10	33288	25170	13271	21695	9	23	83	229	20	68228	252836	41339	51	120	7.6685e-28	5.61482e-26	5.21739	2.38333
247870	247871	248680		+	-	SCO0258	hypothetical protein	19	6	8	2	38539	11205	19055	6000	8	23	67	157	12	55638	173144	25603	45	104	1.177e-19	7.33164e-18	4.52174	2.17688
	248677	249702	249717	+	-	SCO0259	alcohol dehydrogenase	23	32	26	19	45015	53294	55224	38812	18	46	160	332	23	131642	366051	48330	78	177	1.56268e-17	8.93402e-16	3.84783	1.94404
372961	373045	374001	374001	+	-	SCO0368	transposase	16	20	12	13	31987	33448	27394	27435	12	31	279	121	47	228993	134087	96856	73	160	5.7944e-29	4.56282e-27	5.16129	2.36773
	428615	429403	429435	+	-	SCO0408	methyltransferase	9	12	7	8	19289	19515	14994	17434	8	22	117	102	34	95937	112479	70291	50	117	2.16371e-26	1.53055e-24	5.31818	2.41093
532334	532325	530970		-	-	SCO0498	peptide monooxygenase	183	238	22	99	358741	387169	46934	201441	74	183	13	9	78	11072	10665	158553	12	44	1.77006e-15	9.35106e-14	0.240437	-2.05627
532490	532501	533448	533465	+	-	SCO0499	formyltransferase	103	129	27	63	202922	210176	58750	128877	63	158	16	7	54	13550	7818	110829	14	46	2.26504e-11	9.9507e-10	0.291139	-1.78022
597079	597079	595484	595484	-	-	SCO0555	membrane-bound oxidoreductase	0	0	1	0	0	1246	3832	232	0	0	585	394	83	479501	433545	169115	103	226	0	0	226	7.82018
598699	598655	597132	597080	-	-	SCO0556	hypothetical protein	0	3	2	0	1281	6451	5110	790	0	2	2016	1274	313	1651434	1402399	633814	367	806	0	0	403	8.65464
599978	599978	599712	599568	-	-	SCO0558	hypothetical protein	0	3	0	1	1504	5438	1287	2725	4	10	42	16	12	34636	18074	25861	42	98	1.11494e-35	1.0697e-33	9.8	3.29278
615151	615151	613751		-	-	SCO0572	cytosine permease	38	43	2	1	76060	71249	4466	3842	11	27	0	11	9	0	13131	19485	2	7	4.51654e-11	1.95335e-09	0.259259	-1.94753
645107	645101	643926	643926	-	-	SCO0604	hypothetical protein	3	13	3	4	6203	21719	6794	9619	3	9	39	46	18	32195	51625	37109	14	34	1.23852e-08	4.61516e-07	3.77778	1.91754
846826	846809	846084	845207	-	-	SCO0799	hypothetical protein	139	143	27	95	272905	233770	59067	193636	104	261	33	15	77	27318	16852	155899	29	91	1.79279e-06	5.26916e-05	0.348659	-1.52011
954429	954429	953440	953320	-	-	SCO0909	hypothetical protein	0	3	9	2	1174	5373	19500	4688	2	7	102	46	24	83642	50973	50396	27	62	8.06932e-45	9.48656e-43	8.85714	3.14684
1170638	1170638	1171792	1171862	+	-	SCO1113	hypothetical protein	19	51	14	22	37743	84409	30028	45111	17	42	149	150	65	122419	165514	132273	49	121	3.29523e-09	1.29742e-07	2.88095	1.52655
1205898	1205898	1207775		+	-	SCO1147	ABC transporter transmembrane subunit	2	5	4	0	4135	8575	8626	1972	1	3	95	84	22	78573	92684	45061	16	38	0	0	12.6667	3.66297
	1207772	1209553	1209554	+	-	SCO1148	ABC transporter	12	8	6	6	23978	13401	14618	13787	3	9	107	107	41	88266	118389	83640	22	54	2.2895e-33	2.03303e-31	6	2.58496
1244917	1244920	1245774		+	-	SCO1181	hypothetical protein	22	46	15	21	44015	74941	32890	42897	22	56	292	156	77	240000	171690	156550	96	221	1.22694e-18	7.3678e-17	3.94643	1.98055
	1245771	1250951	1250968	+	-	SCO1182	hypothetical protein	74	58	48	43	144568	95438	102376	86966	8	20	482	326	155	395600	359631	314035	29	68	2.89058e-11	1.26323e-09	3.4	1.76553
1250991	1251004	1252173	1252178	+	-	SCO1183	hypothetical protein	20	15	16	20	39151	25516	34059	41148	11	29	136	80	55	111617	88134	112271	36	88	4.72055e-09	1.84124e-07	3.03448	1.60145
1252179	1252179	1256141		+	-	SCO1184	hypothetical protein	29	27	29	35	58518	44517	62236	72546	5	15	303	141	52	248607	156093	106839	19	43	5.12867e-09	1.99112e-07	2.86667	1.51937
	1256138	1258141		+	-	SCO1185	hypothetical protein	7	9	9	5	15474	14721	19986	10447	2	7	57	53	19	46860	59018	40128	10	24	4.10697e-08	1.45876e-06	3.42857	1.77761
1327924	1327924	1327484	1327484	-	-	SCO1256	hypothetical protein	4	5	7	12	9387	8462	15559	26114	13	33	52	32	26	42731	35790	53753	40	99	1.07072e-06	3.20332e-05	3	1.58496
1363304	1363304	1364707	1364715	+	-	SCO1291	hypothetical protein	10	15	12	14	20502	25034	26463	29137	7	18	156	117	42	127887	129348	86205	35	81	7.51035e-21	4.78541e-19	4.5	2.16993
1364716	1364716	1367439	1367439	+	-	SCO1292	hypothetical protein	18	11	18	12	35967	19274	39645	26086	4	11	198	136	71	162814	150254	144100	23	55	2.64758e-28	1.99093e-26	5	2.32193
1418868	1418868	1418317	1418317	-	-	SCO1342	hypothetical protein	2	18	12	4	5494	29659	27037	8382	12	31	59	42	28	48769	46594	58535	37	92	4.46079e-07	1.43761e-05	2.96774	1.56937
1570911	1570932	1571951	1571951	+	-	SCO1471	transposase	16	22	14	14	32860	35853	29840	29221	12	31	318	136	52	260806	150641	106198	77	169	5.78285e-34	5.24668e-32	5.45161	2.44668
1590404	1590402	1589116		-	pyrC	SCO1486	dihydroorotase	59	72	178	44	115464	117786	379340	88854	52	136	57	48	32	47122	53422	65740	17	43	1.34183e-08	4.95587e-07	0.316176	-1.6612
1658653	1658571	1658389	1658290	-	-	SCO1550	small membrane protein	44	49	90	54	86826	80950	191551	109089	246	639	694	248	86	568956	272929	175207	873	1852	3.16057e-08	1.13712e-06	2.89828	1.5352
1738998	1738998	1738408	1738396	-	-	SCO1624	acetyltransferase	3	2	7	1	6873	4722	15479	3860	4	13	64	59	18	52785	64989	37581	37	87	1.95252e-29	1.56708e-27	6.69231	2.7425
	1790845	1793163	1793176	+	-	SCO1671	hypothetical protein	44	38	39	28	87535	62995	82767	58526	12	31	349	193	60	285912	212860	122432	40	89	7.87306e-09	3.00075e-07	2.87097	1.52154
1848849	1848849	1849775		+	-	SCO1729	hypothetical protein	3	2	6	3	7174	3619	12894	6298	3	8	50	26	9	41047	29121	20037	14	32	4.10686e-09	1.60939e-07	4	2
	1849756	1850256	1850256	+	-	SCO1730	hypothetical protein	2	3	3	0	5688	5502	7289	0	3	9	24	13	6	19966	15271	12717	13	31	3.41408e-05	0.000835699	3.44444	1.78427
1850887	1850887	1850270	1849932	-	-	SCO1731	hypothetical protein	15	10	16	12	30065	17633	35723	25946	17	44	213	121	54	175268	133882	109368	98	225	4.75818e-28	3.51474e-26	5.11364	2.35435
1854635	1854635	1855009	1855188	+	-	SCO1737	hypothetical protein	1	0	0	0	3844	0	0	344	1	2	15	16	8	12723	17781	16938	16	42	7.63597e-62	1.09892e-59	21	4.39232
	1855990	1855022	1854612	-	-	SCO1738	hypothetical protein	2	3	2	4	4630	5872	4783	8958	2	6	308	165	69	252644	182500	140003	87	197	0	0	32.8333	5.03709
1859606	1859544	1855987		-	-	SCO1739	DNA polymerase III subunit alpha	13	11	12	7	26162	18003	25987	14271	2	5	889	428	230	728307	471215	465695	68	156	0	0	31.2	4.96347
	1886502	1885483	1885479	-	-	SCO1766	glycohydrolase	8	9	7	2	16998	15670	15479	5442	5	13	110	108	29	90777	119904	59916	38	88	2.13642e-40	2.2573e-38	6.76923	2.75899
1887226	1887218	1886499		-	-	SCO1767	DNA hydrolase	11	14	5	13	21881	23425	11310	27463	11	29	124	89	10	102062	97948	21640	48	102	1.7382e-11	7.67657e-10	3.51724	1.81444
	2002980	2001886		-	-	SCO1868	hypothetical protein	14	14	17	12	28570	24084	37357	24309	10	26	4	2	1	3729	2775	3571	1	3	1.04397e-41	1.13169e-39	0.115385	-3.11548
2040918	2040480	2038879	2038878	-	-	SCO1905	hypothetical protein	13	13	32	15	25686	21301	69416	31630	8	23	188	151	66	154278	166183	134873	39	94	4.55447e-19	2.7749e-17	4.08696	2.03103
2097355	2097318	2094274	2094269	-	uvrA	SCO1958	excinuclease ABC subunit A	94	130	96	118	185282	211543	205278	239771	27	69	888	801	435	728174	881881	880594	110	272	9.24016e-15	4.76096e-13	3.94203	1.97894
2125668	2125668	2126168		+	-	SCO1987	hypothetical protein	0	0	0	0	1543	828	980	1600	0	2	39	22	10	32286	25085	21889	22	52	2.8186e-152	5.88172e-150	26	4.70044
	2126165	2126716	2126754	+	-	SCO1988	hypothetical protein	0	4	0	0	1893	6548	564	1600	2	4	66	54	13	54403	59781	27010	37	85	2.0329e-148	4.13868e-146	21.25	4.40939
2211383	2211403	2211570	2211571	+	-	SCO2063	small hydrophilic protein	2	2	1	0	4756	3483	2545	1562	7	18	14	9	9	11991	10212	18826	31	81	8.10378e-07	2.47774e-05	4.5	2.16993
2329485	2329452	2326327	2326327	-	-	SCO2164	integral membrane efflux protein	128	143	245	127	250762	233915	519520	256637	38	100	1338	1092	329	1096544	1201879	665286	138	316	6.52849e-08	2.27055e-06	3.16	1.65992
2369767	2369767	2370954	2370959	+	-	SCO2204	hypothetical protein	16	22	12	16	32229	36223	25978	34133	10	27	114	95	42	93991	104650	86312	33	79	1.06557e-08	3.98848e-07	2.92593	1.54889
2424293	2424293	2425390		+	-	SCO2257	ABC transporter ATP-binding protein	18	25	15	7	36763	41798	33287	15992	11	29	426	170	53	349742	187294	107747	91	195	2.50514e-56	3.37265e-54	6.72414	2.74935
	2425387	2426211	2426322	+	-	SCO2258	ABC transporter	5	26	21	14	10833	43681	45726	28421	15	38	437	171	56	358632	188919	115068	125	267	2.23765e-59	3.11294e-57	7.02632	2.81277
	2433311	2434606		+	-	SCO2264	hypothetical protein	1	3	1	1	3125	5727	4030	3358	1	3	43	38	4	35916	42590	9751	10	22	1.07843e-23	7.43939e-22	7.33333	2.87447
2465169	2465169	2465930		+	-	SCO2295	hypothetical protein	7	5	4	4	14018	8213	9963	8875	5	13	520	260	73	426449	286663	147840	174	376	0	0	28.9231	4.85415
	2465927	2466541	2466580	+	-	SCO2296	hypothetical protein	4	3	2	5	8882	5486	5764	10801	4	12	253	103	51	207746	114093	103268	103	230	2.66239e-306	7.6631e-304	19.1667	4.26053
2522807	2522807	2522166	2522162	-	-	SCO2353	hypothetical protein	23	25	18	22	45752	41114	38169	45725	26	66	198	129	64	162569	142977	130394	96	226	2.23199e-13	1.10239e-11	3.42424	1.77578
2522814	2522814	2523149	2523301	+	-	SCO2354	hypothetical protein	11	16	4	15	22211	26779	9220	30961	26	66	131	102	64	107600	112905	129922	140	347	1.81561e-28	1.37772e-26	5.25758	2.3944
2549404	2549404	2549871	2549871	+	-	SCO2379	acetyltransferase	4	2	2	3	9076	3491	4496	7256	5	12	36	16	7	30178	17864	14979	20	44	4.66269e-06	0.000131485	3.66667	1.87447
2649336	2649370	2651103		+	-	SCO2463	ABC transporter	84	125	89	71	164906	204175	189759	143362	39	101	2025	1246	500	1658781	1371563	1011933	340	777	8.90097e-74	1.37586e-71	7.69307	2.94356
	2651103	2653031	2654243	+	-	SCO2464	ABC transporter	59	64	65	56	115843	104327	138863	113684	23	61	1141	834	273	935272	918235	553246	182	415	7.0985e-57	9.71331e-55	6.80328	2.76623
	2655114	2656115	2656115	+	-	SCO2467	hypothetical protein	0	5	1	2	1213	9323	4060	5693	2	5	35	28	9	29060	31847	19013	11	26	1.84006e-13	9.14226e-12	5.2	2.37851
2858897	2858918	2859937	2859937	+	-	SCO2632	transposase	13	21	13	13	26851	35186	29256	27286	11	29	306	133	46	251047	146627	94371	74	160	9.59944e-35	8.90294e-33	5.51724	2.46395
2883969	2883956	2883219	2883219	-	-	SCO2651	dehydrogenase/reductase	7	5	8	1	14115	8744	17767	2818	5	14	40	33	13	33014	37399	28043	18	44	1.04183e-05	0.000277832	3.14286	1.65208
3035591	3035641	3037083	3037083	+	-	SCO2782	pyridoxal-dependent decarboxylase	215	351	27	92	419570	571916	57522	187366	87	214	31	19	125	25659	21148	254492	20	69	8.76525e-08	2.9985e-06	0.32243	-1.63294
3037084	3037106	3038347		+	-	SCO2783	monooxygenase	258	418	31	126	504106	680403	67604	254981	123	303	22	11	145	18640	12700	294745	24	87	3.14711e-10	1.32671e-08	0.287129	-1.80023
	3038344	3038898		+	-	SCO2784	aceytltranferase	95	182	20	53	186253	296371	44042	107600	116	285	20	6	54	16619	7585	109422	24	80	1.99898e-12	9.53458e-11	0.280702	-1.83289
	3038895	3040682	3041128	+	-	SCO2785	hypothetical protein	450	758	54	252	880001	1232362	116361	510121	156	382	66	24	251	54860	27142	508513	32	110	7.17374e-10	2.96432e-08	0.287958	-1.79607
	3121892	3121344		-	-	SCO2864	hypothetical protein	9	17	5	3	19066	28251	12191	7935	12	30	3	2	0	3214	2753	774	1	4	6.79965e-27	4.89281e-25	0.133333	-2.90689
3122091	3122091	3122933	3122933	+	-	SCO2865	regulatory protein	91	117	38	34	177866	191070	81172	69708	61	154	37	21	13	30536	23377	27571	13	32	1.97697e-25	1.38671e-23	0.207792	-2.26679
	3150744	3149938		-	-	SCO2896	hypothetical protein	0	2	0	0	0	4625	0	1925	0	2	26	21	6	21941	23388	13171	10	24	1.54443e-46	1.84162e-44	12	3.58496
3369483	3369483	3369953	3370007	+	-	SCO3076	hypothetical protein	4	8	7	7	9183	13852	16034	14410	11	28	64	29	20	52760	32511	40475	38	88	4.4913e-07	1.44188e-05	3.14286	1.65208
3439729	3439685	3438624		-	-	SCO3138	galactose-1-phosphate uridylyltransferase	27	29	36	34	52888	47252	78082	68964	22	58	365	328	124	299613	361644	252346	121	286	4.55695e-30	3.6929e-28	4.93103	2.30189
3720040	3720033	3719200	3719200	-	-	SCO3360	hypothetical protein	4	5	11	2	8989	8977	23452	5479	5	14	63	40	18	51671	44542	36806	22	53	8.98079e-10	3.67464e-08	3.78571	1.92057
3778397	3778367	3777456	3777174	-	-	SCO3411	hypothetical protein	27	52	33	40	53917	84651	70397	81644	31	79	868	813	326	711230	894813	660851	346	828	6.88588e-176	1.55342e-173	10.481	3.38971
3778524	3778548	3778868	3778870	+	-	SCO3412	hypothetical protein	13	15	14	16	25958	25034	30464	32691	34	88	4	8	7	3476	9692	15709	10	29	5.06052e-07	1.61222e-05	0.329545	-1.60145
	3790681	3789569		-	-	SCO3426	hypothetical protein	20	14	67	46	40792	23015	142943	94287	25	67	10	9	6	8282	9941	13073	3	9	5.55348e-55	7.13152e-53	0.134328	-2.89616
3794733	3794733	3796424	3796424	+	-	SCO3434	DNA polymerase I	26	18	28	21	52441	30327	60483	43241	10	27	461	174	51	377933	192104	104987	63	132	1.69013e-30	1.38309e-28	4.88889	2.28951
3796515	3796515	3797402	3797402	+	-	SCO3435	transcriptional regulator	6	8	6	5	12057	13039	13112	12019	5	14	65	23	16	53463	25749	33769	18	42	4.1697e-06	0.000118382	3	1.58496
	3800455	3799715	3799715	-	-	SCO3437	hypothetical protein	2	2	26	15	5543	3515	55778	32226	12	32	3	0	0	2627	309	1941	0	2	1.409e-113	2.55672e-111	0.0625	-4
3810261	3810261	3809959		-	-	SCO3448	hypothetical protein	2	1	6	4	4853	2992	13310	9191	9	25	2	2	0	2386	2416	1068	2	6	2.35464e-06	6.87208e-05	0.24	-2.05889
3811392	3811392	3811703		+	-	SCO3451	hypothetical protein	3	1	11	4	6164	2912	24007	8270	12	33	6	0	0	5663	630	0	3	6	1.52062e-10	6.50902e-09	0.181818	-2.45943
3985779	3985750	3985241	3985241	-	-	SCO3608	hypothetical protein	938	1204	1052	1390	1831404	1956696	2230306	2807786	1694	4326	14515	4910	967	11890395	5402952	1955962	6175	12581	3.9739e-05	0.000967059	2.90823	1.54014
	4171328	4171693		+	-	SCO3793	hypothetical protein	36	44	30	40	71954	71498	63741	81840	77	197	4	3	0	3446	4014	1522	3	8	0	0	0.0406091	-4.62205
4178944	4178944	4177967		-	-	SCO3798	chromosome condensation protein	2	14	8	17	5591	23401	17886	36077	8	21	3	4	1	2939	4860	3526	1	3	1.27547e-16	7.05056e-15	0.142857	-2.80735
	4205224	4206252		+	-	SCO3824	ABC transporter ATP-binding protein	1	1	4	3	2077	1665	8963	6837	1	4	39	18	10	32569	20402	21497	10	24	3.4907e-12	1.60093e-10	6	2.58496
4353010	4353010	4352462	4352456	-	-	SCO3953	RNA 2'-phosphotransferase-like protein	1	4	3	3	3397	7424	7576	6121	4	11	36	36	13	29700	39931	27099	24	58	5.04054e-15	2.64613e-13	5.27273	2.39855
	4395579	4395100		-	-	SCO4000	hypothetical protein	0	0	0	0	0	1464	0	1879	0	1	10	12	4	8378	14149	10054	9	22	3.64561e-38	3.66626e-36	22	4.45943
4396546	4396546	4395671	4395671	-	-	SCO4001	hypothetical protein	3	0	0	0	6756	1085	1287	0	0	2	79	42	24	64819	47075	50405	26	61	7.83712e-273	2.11021e-270	30.5	4.93074
4396738	4396912	4397238	4397296	+	-	SCO4002	hypothetical protein	2	1	2	2	5533	2027	4783	4242	4	12	23	20	10	19347	22890	20954	26	64	5.98175e-11	2.57369e-09	5.33333	2.41504
4432803	4432795	4431932	4431932	-	-	SCO4035	RNA polymerase sigma factor	2	2	1	3	4552	3443	2743	6447	1	4	22	17	15	18232	18771	30973	10	26	3.70879e-12	1.69166e-10	6.5	2.70044
	4471198	4471878		+	-	SCO4078	phosphoribosylformylglycinamidine synthase I	320	515	344	426	625114	837848	729880	860740	443	1120	420	203	107	344748	224377	216947	168	384	6.74303e-07	2.12393e-05	0.342857	-1.54432
	4471875	4474133	4474152	+	-	SCO4079	phosphoribosylformylglycinamidine synthase II	963	1548	983	1244	1880603	2516418	2085154	2512801	393	995	1392	602	264	1140794	663225	534321	156	345	4.03631e-05	0.000979391	0.346734	-1.5281
4501464	4501464	4500505	4500505	-	-	SCO4102	MerR family transcriptional regulator	3	1	2	3	7504	2807	6120	6744	2	6	48	34	8	39925	37968	16528	14	32	9.00329e-16	4.81734e-14	5.33333	2.41504
	4555531	4554467	4554467	-	-	SCO4140	phosphate ABC transporter permease	3	9	31	10	7688	15557	66207	21164	9	25	14	7	2	12224	8564	4808	3	8	3.83754e-08	1.36888e-06	0.32	-1.64386
4583238	4583238	4584065		+	-	SCO4168	oxidoreductase	1	3	0	2	2582	6491	0	4298	1	4	25	27	8	20731	30166	17713	11	27	2.57661e-18	1.51457e-16	6.75	2.75489
	4586586	4587461		+	-	SCO4172	hypothetical protein	20	12	12	23	39724	20601	25601	46636	14	37	17	8	4	14124	9659	8629	5	12	6.70524e-08	2.32235e-06	0.324324	-1.62449
4593499	4593478	4592459	4592459	-	-	SCO4183	transposase	16	21	13	14	32657	35491	28216	29072	12	30	319	135	52	261359	148733	107088	77	169	5.09281e-35	4.77637e-33	5.63333	2.49399
	4623433	4622993	4622993	-	-	SCO4214	AbaA-like regulatory protein	547	680	477	543	1068313	1106153	1012756	1097850	956	2429	11	13	4	9172	14348	9680	10	25	0	0	0.0102923	-6.60229
4623761	4623766	4624524	4624552	+	-	SCO4215	GntR family transcriptional regulator	282	321	326	358	551101	522636	692710	723230	319	820	201	114	57	164869	126246	115664	77	178	1.54612e-18	9.2182e-17	0.217073	-2.20375
4680236	4680236	4679364	4679287	-	-	SCO4264	aminoglycoside phosphotransferase	5	8	18	7	10872	13627	38149	15359	8	22	147	102	33	121097	112816	67209	50	114	1.62649e-26	1.16037e-24	5.18182	2.37346
4684159	4684159	4684947	4685307	+	-	SCO4268	hypothetical protein	6	7	10	8	13289	11624	22996	16773	7	20	88	31	27	72261	34159	56523	29	68	2.66333e-09	1.05359e-07	3.4	1.76553
	4749000	4750457		+	-	SCO4334	hypothetical protein	30	38	61	43	58635	62802	130365	86882	22	58	29	14	10	24207	16156	20242	5	13	7.68782e-17	4.30673e-15	0.224138	-2.15754
4756861	4756861	4757403		+	-	SCO4342	hypothetical protein	2	5	4	0	5038	8446	9527	353	4	10	30	24	4	24681	26517	8326	16	36	9.31024e-06	0.000252313	3.6	1.848
4773118	4773118	4774128		+	-	SCO4359	ABC transporter ATP-binding protein	7	2	5	4	15260	3724	10636	10028	3	9	92	55	26	76091	61235	52872	27	62	2.30797e-29	1.83472e-27	6.88889	2.78427
	4774125	4774967	4774980	+	-	SCO4360	ABC transporter	7	3	2	0	14522	6186	6061	0	3	7	89	47	16	72997	52244	32790	28	62	9.96186e-40	1.0394e-37	8.85714	3.14684
4785411	4785438	4786457	4786457	+	-	SCO4370	transposase	13	22	14	13	27201	36328	30533	27332	11	29	317	133	51	260124	147296	103784	76	167	2.23261e-36	2.19242e-34	5.75862	2.52572
4788524	4788577	4789464	4789472	+	-	SCO4374	hypothetical protein	19	22	35	32	38656	35918	75953	64917	23	60	308	146	60	252760	161096	123065	90	201	8.88074e-13	4.26021e-11	3.35	1.74416
5010058	5010046	5009444	5009423	-	-	SCO4587	hypothetical protein	3	15	7	6	7144	25388	16490	12568	10	25	38	42	34	31130	46920	70700	30	82	3.03236e-08	1.09572e-06	3.28	1.7137
5097181	5097181	5098476		+	-	SCO4667	two-component system sensor kinase	9	19	3	3	19269	31823	6685	6354	5	12	13370	7754	1620	10952386	8531969	3275589	2722	5853	0	0	487.75	8.93
	5098476	5099108	5099275	+	-	SCO4668	two-component system response regulator	21	32	18	18	41083	52280	39566	37529	26	67	6339	4188	1213	5193189	4608271	2453201	2892	6453	0	0	96.3134	6.58967
5099276	5099276	5100415	5101486	+	-	SCO4669	hypothetical protein	34	21	16	11	67711	34840	33950	23825	13	35	3004	1568	407	2460839	1726241	823813	678	1465	0	0	41.8571	5.3874
5102990	5102990	5102043	5102043	-	-	SCO4671	LysR family transcriptional regulator	9	10	11	10	18561	16788	25383	20587	8	21	126	94	22	103896	104506	45507	40	89	1.30308e-16	7.15582e-15	4.2381	2.08342
5104845	5104845	5103076	5102991	-	-	SCO4672	hypothetical protein	56	63	39	47	110552	103370	83351	95329	21	55	444	358	106	363950	394492	216101	80	183	1.26491e-11	5.67648e-10	3.32727	1.73434
5105946	5105869	5104850	5104850	-	-	SCO4673	DeoR family transcriptional regulator	28	37	32	22	55188	60695	69050	46274	22	56	510	281	73	417941	309349	147965	131	286	3.90742e-32	3.36239e-30	5.10714	2.35252
5105881	5105881	5106318	5106323	+	-	SCO4674	hypothetical protein	5	10	6	1	11639	16442	14400	3144	10	26	56	60	16	45958	66360	32451	47	110	2.05293e-12	9.68124e-11	4.23077	2.08092
5107239	5107239	5106331	5105947	-	-	SCO4675	hypothetical protein	47	45	24	30	93418	73171	51678	62498	30	77	368	318	129	301671	350818	262213	141	335	1.00104e-22	6.73844e-21	4.35065	2.12123
5108924	5108924	5109772		+	-	SCO4678	hypothetical protein	136	109	52	57	265935	178642	110844	116615	77	197	629	571	182	515688	628486	368207	255	593	6.72198e-09	2.57378e-07	3.01015	1.58984
	5109769	5109960	5110304	+	-	SCO4679	hypothetical protein	67	73	32	42	131171	119845	69614	86603	210	530	349	353	134	286295	388809	272499	686	1645	7.17932e-10	2.96432e-08	3.10377	1.63402
5110801	5110801	5109911	5109635	-	-	SCO4680	DNA-binding protein	62	84	39	36	122347	136682	82668	73281	46	116	429	349	89	351920	384888	181423	152	343	8.93211e-09	3.35839e-07	2.9569	1.56408
5111999	5112014	5113399	5113410	+	-	SCO4683	glutamate dehydrogenase	162	221	135	107	316561	359126	286292	217164	84	212	2031	1555	571	1664170	1711804	1156202	470	1089	1.36121e-23	9.31315e-22	5.13679	2.36087
5113633	5113748	5113951	5113960	+	-	SCO4684	cold shock protein	385	544	238	187	752567	884176	504852	377756	1232	3087	7021	5060	1874	5751600	5568273	3789179	10717	24687	1.05043e-42	1.16906e-40	7.99708	2.99947
5113961	5114147	5115568	5115568	+	-	SCO4685	DEAD/DEAH box helicase	8	33	9	1	16406	53809	20134	2176	6	16	137	147	81	112652	162717	163807	40	102	2.33219e-44	2.66668e-42	6.375	2.67243
5115610	5115614	5115925	5116047	+	-	SCO4686	hypothetical protein	6	14	6	4	12299	22886	12766	8177	18	44	83	38	18	68320	41888	37162	70	157	2.08396e-09	8.40328e-08	3.56818	1.83519
5116320	5116320	5115961	5115161	-	-	SCO4687	hypothetical protein	144	157	102	107	281535	256640	216242	217145	265	674	1193	849	301	977355	934794	610285	1019	2335	4.30916e-11	1.87336e-09	3.46439	1.7926
5117228	5117228	5117560	5117633	+	-	SCO4689	hypothetical protein	97	117	20	17	189758	190451	43973	35556	139	345	512	557	188	419625	613120	380203	593	1414	7.6545e-18	4.40635e-16	4.09855	2.03511
5117634	5117634	5117876	5117876	+	-	SCO4690	hypothetical protein	32	32	7	5	63984	52554	16341	11238	59	148	252	214	61	206885	236033	124899	340	778	3.76279e-33	3.3061e-31	5.25676	2.39417
5117877	5117928	5118521	5118521	+	-	SCO4691	hypothetical protein	2	8	2	0	5329	13434	4347	1665	4	10	47	21	17	39255	23283	34606	22	54	6.61308e-15	3.42853e-13	5.4	2.43296
5118609	5118613	5119260	5119332	+	-	SCO4692	hypothetical protein	43	66	49	35	84613	107851	103882	72276	56	142	504	457	166	413106	503505	335586	273	644	2.20255e-24	1.53205e-22	4.53521	2.18117
5119346	5119357	5119617	5119617	+	-	SCO4693	hypothetical protein	6	7	9	10	12552	12412	19282	21462	24	62	97	57	27	80099	62954	55935	109	254	3.52952e-14	1.80742e-12	4.09677	2.03449
5119618	5119650	5119892	5119904	+	-	SCO4694	hypothetical protein	0	1	3	1	0	1673	7130	3432	4	12	37	14	4	30827	16051	9208	36	76	1.47137e-13	7.39853e-12	6.33333	2.66297
5120513	5120514	5120981	5121073	+	-	SCO4696	hypothetical protein	2	2	1	2	4504	3338	2743	4400	3	8	31	48	13	25750	52886	27785	31	75	1.46616e-41	1.56898e-39	9.375	3.22882
5121091	5121109	5122923		+	-	SCO4697	hypothetical protein	24	21	22	19	48471	35612	46924	39994	9	23	535	330	129	438989	363153	260922	85	195	2.44904e-104	4.25879e-102	8.47826	3.08377
	5122836	5123855		+	-	SCO4698	IS1652 transposase	17	23	14	17	34734	38460	31504	36031	13	34	390	170	77	320108	188018	155775	97	216	8.80971e-50	1.08139e-47	6.35294	2.66742
	5123855	5126638	5126638	+	-	SCO4699	Rhs protein	5	16	16	13	11231	26313	35129	27351	3	8	371	291	136	304316	320772	276756	45	107	2.61661e-202	6.24024e-200	13.375	3.74147
5126643	5126659	5127108	5127291	+	-	SCO4700	hypothetical protein	0	1	7	2	1164	2212	15747	5935	5	13	166	96	29	136307	106673	59978	101	224	1.21207e-202	2.97562e-200	17.2308	4.10692
5226826	5226826	5225006		-	-	SCO4801	hypothetical protein	9	13	14	8	17687	22138	29880	16206	4	11	121	65	15	99525	71552	31098	17	37	6.28847e-09	2.41889e-07	3.36364	1.75002
5228001	5228001	5226862	5226862	-	-	SCO4802	hypothetical protein	18	13	20	13	36569	22451	43597	26346	10	28	177	77	27	145717	84728	56425	38	83	8.58295e-09	3.25645e-07	2.96429	1.56768
5228073	5228085	5229206	5229235	+	-	SCO4803	hypothetical protein	17	30	11	18	33579	49191	24155	38152	12	32	180	153	73	147496	169363	148000	57	138	1.07813e-20	6.76627e-19	4.3125	2.10852
5229236	5229309	5231756	5231756	+	-	SCO4804	hypothetical protein	15	18	11	13	29667	29354	23373	26700	4	11	338	184	81	277343	203472	164146	38	87	5.06739e-77	7.98066e-75	7.90909	2.98351
5231927	5231927	5233081	5233125	+	-	SCO4805	hypothetical protein	12	7	13	8	23784	12227	28949	17452	6	17	127	77	41	104794	85336	84727	33	79	2.9574e-19	1.8151e-17	4.64706	2.21632
	5241975	5243546	5243609	+	purH	SCO4814	bifunctional phosphoribosylaminoimidazolecarboxamide formyltransferase/IMP cyclohydrolase	217	338	231	326	424046	550277	490700	658824	133	337	336	143	63	275592	157364	129049	53	119	2.44809e-06	7.07067e-05	0.353116	-1.50179
5328415	5328414	5328163	5328114	-	-	SCO4894	hypothetical protein	5	7	2	5	10804	12991	6180	11442	16	41	65	26	13	53604	29591	26689	65	145	7.99388e-08	2.74588e-06	3.53659	1.82236
	5399068	5399925	5399925	+	-	SCO4964	integral membrane transport protein	16	10	5	2	31958	17577	12538	5321	7	19	52	56	20	43255	62324	41962	23	57	5.77208e-07	1.82498e-05	3	1.58496
5458978	5458994	5459911		+	-	SCO5025	transcriptional regulator	12	12	10	7	23832	20706	21679	15108	8	22	5281	4074	1932	4326623	4482638	3907382	1936	4617	0	0	209.864	7.71331
	5459908	5460726	5461845	+	-	SCO5026	hypothetical protein	5	2	9	8	10863	3370	20085	16336	5	15	3036	1745	640	2487068	1920656	1295217	1034	2321	0	0	154.733	7.27364
5471969	5471969	5469633	5469497	-	-	SCO5034	hypothetical protein	2191	2770	770	1115	4275458	4502501	1632088	2252935	542	1354	361	251	269	296469	277031	544981	60	159	1.80044e-70	2.73242e-68	0.11743	-3.09013
	5472661	5471972	5471970	-	-	SCO5035	ABC transporter ATP-binding protein	611	891	206	324	1193447	1448483	437149	655977	545	1353	90	64	84	74532	71148	170006	56	152	2.82451e-87	4.71523e-85	0.112343	-3.15402
5473182	5473182	5472658		-	-	SCO5036	hypothetical protein	508	644	152	283	993146	1048065	323185	572350	560	1398	54	60	68	44303	66974	138997	56	158	6.90259e-80	1.108e-77	0.113019	-3.14537
5500408	5500408	5499806	5499799	-	-	SCO5060	hypothetical protein	21	24	19	12	41219	39996	41091	25407	24	61	251	92	27	206291	101360	56460	95	201	1.69906e-11	7.54366e-10	3.29508	1.72031
	5756807	5759230	5759230	+	-	SCO5285	ATP-dependent protease	14	11	14	9	29006	18767	31237	18569	3	10	111	106	26	91588	117350	53495	15	36	2.9123e-12	1.34304e-10	3.6	1.848
5911410	5911410	5911808	5911808	+	-	SCO5437	MerR family transcriptional regulator	4	12	7	10	9542	19531	15351	21490	16	41	173	97	29	142066	106961	60317	117	258	1.26444e-38	1.28711e-36	6.29268	2.65368
5911809	5911820	5912134	5912160	+	-	SCO5438	thioredoxin	15	14	9	14	30123	24253	20927	29956	32	83	176	121	42	144299	133882	86410	169	385	4.73616e-22	3.11281e-20	4.63855	2.21368
	5931785	5930034	5930034	-	-	SCO5448	ABC transporter	14	14	14	11	27900	22958	30821	24169	5	15	238	126	53	195451	138681	107436	37	84	6.93697e-34	6.22612e-32	5.6	2.48543
	5933599	5931782		-	-	SCO5449	ABC transporter	16	18	23	16	32229	29868	50054	33417	7	20	196	141	53	161351	155993	107721	33	77	8.96106e-17	4.98653e-15	3.85	1.94486
	5935479	5933596		-	-	SCO5450	ABC transporter	18	28	37	28	36462	46504	80320	57921	11	29	308	211	82	252939	232190	165874	50	115	2.3459e-18	1.38874e-16	3.96552	1.98751
5937458	5937458	5935476		-	-	SCO5451	ABC transporter	31	39	46	33	61945	64580	98078	66945	14	36	674	393	156	552482	432937	315753	96	218	2.64718e-47	3.20232e-45	6.05556	2.59826
	6083772	6083101	6083101	-	-	SCO5581	hypothetical protein	1	3	11	9	3786	5920	24541	19341	7	19	8	1	0	7039	1990	1718	2	5	3.98446e-07	1.2941e-05	0.263158	-1.926
	6084219	6085721	6085721	+	-	SCO5582	regulator	56	65	42	49	110756	105800	89135	100855	26	67	46	30	11	38099	33506	23608	9	21	3.57333e-10	1.49882e-08	0.313433	-1.67377
	6107817	6108128		+	-	SCO5605	hypothetical protein	5	6	0	5	10513	10127	1772	10484	10	26	4	0	1	3962	530	2609	3	7	1.90466e-05	0.00049003	0.269231	-1.89308
	6140843	6139887	6139887	-	-	SCO5641	transposase	16	21	13	13	32579	34172	27849	27714	12	31	281	123	49	230241	135861	100142	73	162	6.56869e-29	5.12419e-27	5.22581	2.38565
6155448	6155446	6154073	6154048	-	-	SCO5655	hypothetical protein	2092	2226	196	1361	4082089	3617577	417222	2748441	792	1976	256	220	625	210436	242491	1264965	133	416	1.96682e-16	1.07301e-14	0.210526	-2.24793
6155949	6155949	6155449	6155449	-	-	SCO5656	transcriptional regulator	969	1115	162	778	1892165	1813048	343458	1571197	1122	2804	206	133	312	168765	146953	631552	214	630	4.18244e-17	2.35884e-15	0.224679	-2.15406
6164663	6164663	6164022	6164022	-	-	SCO5665	hypothetical protein	5	9	4	2	10571	15453	9983	5758	6	16	45	36	13	37505	40401	26422	23	54	7.12002e-07	2.23424e-05	3.375	1.75489
6301265	6301265	6296193	6296193	-	-	SCO5761	ATP-dependent DNA helicase	46	75	52	44	91641	122009	111666	89636	8	20	446	237	131	365451	261677	265776	25	58	2.94352e-08	1.06824e-06	2.9	1.53605
6306512	6306654	6307778	6307778	+	recA	SCO5769	recombinase A	267	336	219	189	522386	546737	465474	382416	168	426	2431	2404	1313	1992108	2645349	2655089	866	2160	6.05102e-18	3.50749e-16	5.07042	2.34211
6307809	6307998	6308564	6308598	+	recX	SCO5770	recombination regulator RecX	41	36	45	35	81788	59617	97177	72090	53	136	818	465	216	670711	512451	438169	415	953	1.68825e-68	2.5164e-66	7.00735	2.80887
6346452	6346368	6345664	6345545	-	-	SCO5803	LexA repressor	92	94	97	68	180370	154058	205744	138161	93	240	630	463	264	516478	509919	534589	304	738	2.45191e-09	9.74576e-08	3.075	1.62059
6419962	6419968	6421212	6421547	+	-	SCO5863	two-component sensor (kinase)	68	112	61	65	133831	182109	131326	132272	46	116	58	42	26	47991	46472	53789	16	39	1.60253e-07	5.39366e-06	0.336207	-1.57258
	6484965	6485303	6485303	+	-	SCO5917	hypothetical protein	6	10	4	6	13581	17223	9101	12643	15	38	5	3	2	4191	4152	4835	5	12	4.13487e-05	0.000991774	0.315789	-1.66297
6527831	6527871	6529472	6530005	+	-	SCO5957	transporter	25	32	40	3	50237	52988	84787	7033	11	30	86	14	308	70507	16095	624089	43	147	7.21318e-31	6.01398e-29	4.9	2.29278
6533025	6533018	6532428	6532143	-	-	SCO5962	transcriptional regulator	1	0	0	1	3106	0	0	2260	0	2	503	300	115	412573	330266	234054	243	550	0	0	275	8.10329
6544981	6544981	6547509	6547674	+	-	SCO5973	phosphatase	14	24	11	14	27939	40213	24155	28858	4	11	100	91	35	81929	100575	71440	14	33	1.41071e-07	4.78666e-06	3	1.58496
	6563093	6562884		-	-	SCO5987	hypothetical protein	2	1	3	1	5348	1689	6388	3870	7	20	4	0	0	3388	0	0	3	5	1.02544e-05	0.000274339	0.25	-2
6725136	6725136	6725624	6725624	+	-	SCO6120	hypothetical protein	0	0	3	0	1708	160	7507	1460	2	5	12	14	16	10133	16266	32416	14	40	6.42804e-19	3.88803e-17	8	3
6871063	6871127	6872257	6872257	+	-	SCO6248	allantoicase	4	7	0	8	7911	12830	0	16894	3	8	39	35	19	32307	38576	39798	13	32	2.27982e-09	9.1051e-08	4	2
	6887068	6889461	6889461	+	-	SCO6263	hypothetical protein	8	12	16	11	17202	20151	34921	23564	3	10	138	59	23	113846	65879	48303	14	31	2.22234e-09	8.91822e-08	3.1	1.63227
	6932285	6933607		+	-	SCO6276	hypothetical protein	4	3	0	0	8261	6451	0	0	1	2	6	68	3	5251	75721	7934	9	22	3.48738e-28	2.59903e-26	11	3.45943
	6942543	6941746	6941746	-	-	SCO6282	3-oxoacyl-ACP reductase	1	2	2	2	3737	4633	5952	5228	2	6	12	176	3	10128	193663	6625	37	87	7.24253e-133	1.40589e-130	14.5	3.85798
7065729	7065729	7065214	7065214	-	-	SCO6399	hypothetical protein	4	4	7	2	9309	7996	16123	5684	7	18	46	30	13	37817	33600	28266	27	64	5.52853e-07	1.75462e-05	3.55556	1.83007
7170447	7170443	7170144	7169965	-	-	SCO6480	hypothetical protein	1	4	4	4	3815	7288	8636	8996	9	23	52	50	25	42632	55976	51767	67	167	3.14975e-31	2.65566e-29	7.26087	2.86014
7171568	7171563	7170517	7170453	-	-	SCO6481	hypothetical protein	14	13	5	4	28026	21727	11042	9014	6	16	177	167	59	145264	183810	119983	60	142	6.02623e-83	9.86294e-81	8.875	3.14975
	7210082	7210882	7210882	+	-	SCO6520	RNA polymerase sigma factor	12	17	17	10	23735	28171	37030	20839	13	34	10	7	4	8748	8642	9920	4	11	3.88171e-07	1.26565e-05	0.323529	-1.62803
	7476671	7475037		-	-	SCO6720	ABC transporter	4	4	4	5	8950	6821	9755	10931	2	5	63	62	18	52099	68544	37777	13	32	1.64939e-22	1.1014e-20	6.4	2.67807
7669027	7669027	7669404	7669404	+	-	SCO6905	hypothetical protein	0	0	0	1	0	0	1198	2083	0	2	22	12	3	18020	13297	7988	15	34	1.73156e-60	2.44971e-58	17	4.08746
7751064	7751075	7751488	7751662	+	-	SCO6983	hypothetical protein	8	7	10	7	16279	11632	22264	14540	15	39	47	49	30	38997	54506	62151	49	125	2.10643e-08	7.71157e-07	3.20513	1.68038
	8062135	8063643		+	-	SCO7252	regulatory protein	50	96	134	87	99194	157268	285035	176742	46	118	26	21	17	21970	23753	34740	6	17	8.72236e-56	1.15564e-53	0.144068	-2.79518
8110872	8110872	8110240	8110162	-	-	SCO7302	hypothetical protein	1	1	1	2	2426	2357	3000	4912	1	5	102	52	33	83584	57320	68403	46	110	1.33816e-262	3.49049e-260	22	4.45943
8178701	8178701	8179468	8179640	+	-	SCO7366	hypothetical protein	7	13	5	6	15571	22532	11547	12336	8	20	57	52	15	47488	58277	30955	25	59	9.5698e-07	2.89417e-05	2.95	1.56071
8292117	8292117	8291215	8291092	-	-	SCO7478	phosphotransferase	5	4	2	7	10377	7545	4625	15647	4	10	71	38	28	58690	42231	57761	24	58	1.01435e-20	6.41422e-19	5.8	2.53605
8328549	8328549	8329049	8329223	+	-	SCO7514	hypothetical protein	4	3	0	1	8232	4963	1307	2269	3	8	106	68	55	87367	75113	112957	73	183	0	0	22.875	4.5157
8329348	8329348	8329917	8329917	+	-	SCO7515	hypothetical protein	0	0	1	0	1436	418	3040	1739	1	2	20	14	9	16577	15912	19859	12	30	2.49587e-35	2.36739e-33	15	3.90689
8339560	8339560	8337389	8337389	-	-	SCO7522	DNA ligase	9	11	6	7	19240	19041	13815	14922	3	7	60	56	38	49866	62418	78136	11	29	2.04071e-12	9.67831e-11	4.14286	2.05063
8350107	8350079	8348997	8348997	-	-	SCO7530	regulatory protein	2	3	3	5	4077	5076	7041	10968	2	6	292	131	46	239509	145095	93303	67	147	0	0	24.5	4.61471
8355487	8355539	8357758	8357759	+	-	SCO7536	hypothetical protein	65	55	131	76	127453	90250	278359	154767	28	73	1284	549	177	1052311	604401	358055	140	302	4.33721e-18	2.53166e-16	4.13699	2.04858
8410730	8410741	8411814	8411814	+	-	SCO7586	oxidoreductase	0	0	1	2	990	1592	3654	4791	0	2	152	86	34	124885	95388	70683	39	90	0	0	45	5.49185
8414344	8414277	8413357	8412035	-	-	SCO7588	oxidoreductase	33	27	20	29	65216	44702	42507	59465	22	57	1793	997	732	1468806	1097611	1480559	605	1464	0	0	25.6842	4.68281
8433408	8433408	8434529	8434529	+	-	SCO7606	amino acid binding protein	2	7	5	5	5572	12541	12261	11442	3	9	46	37	16	38490	41590	33244	14	33	3.20151e-08	1.14691e-06	3.66667	1.87447
8461956	8461956	8463857	8463857	+	-	SCO7634	hypothetical protein	15	11	10	15	30676	18011	23115	31695	5	13	120	80	44	98860	89030	89767	20	48	2.46614e-12	1.14999e-10	3.69231	1.88452
8486818	8486792	8485671	8485624	-	-	SCO7659	oxidoreductase	1	1	0	0	2320	3105	1337	0	0	1	125	42	19	102831	47224	38445	26	56	0	0	56	5.80735
8499061	8499061	8499282		+	-	SCO7676	ferredoxin	1	1	3	4	2679	1761	6992	8614	8	22	2	0	0	1979	0	1977	2	5	9.46962e-06	0.000254906	0.227273	-2.1375
8528166	8528166	8529581	8529581	+	-	SCO7691	lyase	5	7	28	11	11610	11390	60176	23564	7	18	2	3	0	2245	4014	0	0	1	5.23731e-89	8.9216e-87	0.0555556	-4.16993
8535284	8535284	8534142	8533459	-	-	SCO7698	MerR family transcriptional regulator	0	4	2	0	0	6620	4397	1097	1	2	1812	1146	541	1484340	1261307	1095351	481	1120	0	0	560	9.12928
8565486	8565486	8566037	8566037	+	-	SCO7731	hypothetical protein	0	2	2	2	1553	3330	5566	5014	2	7	18	26	12	15155	29603	26155	16	42	1.07081e-15	5.69304e-14	6	2.58496
8623224	8623230	8624186	8624186	+	-	SCO7803	insertion element transposase	14	18	13	7	27618	30560	28196	15499	10	26	212	99	31	174099	109980	64422	55	121	3.77995e-21	2.44583e-19	4.65385	2.21842
8627076	8627069	8626338	8626325	-	-	SCO7806	DNA-binding protein	4	9	7	4	9494	15855	15370	9275	6	17	41	40	18	33966	44105	36459	21	52	2.36218e-06	6.87208e-05	3.05882	1.61298
8653485	8653485	8654294	8654294	+	-	SCO7836	hypothetical protein	3	1	3	2	7630	3225	6655	5674	2	7	27	31	10	22781	34523	21248	13	32	1.83789e-10	7.82696e-09	4.57143	2.19265
